# Climate change impacts the structure and nitrogen-fixing activities of subarctic feather moss microbiomes across a precipitation gradient

**DOI:** 10.1101/2025.06.06.658193

**Authors:** Danillo O. Alvarenga, Justin T. Wynns, Joseph Nesme, Anders Priemé, Kathrin Rousk

## Abstract

Associations between feather mosses and cyanobacteria are crucial sources of new biologically available nitrogen (N) in arctic and subarctic ecosystems. The physiology of both mosses and cyanobacteria is strongly influenced by environmental factors such as temperature and moisture, which directly affect N_2_ fixation rates. These associations may be threatened by climate change, since it leads to warmer and drier conditions in polar regions. In this study, we investigated the N_2_-fixing microbial communities associated with two common feather mosses across a precipitation gradient in the subarctic tundra, followed by a temperature and moisture experiment. Using acetylene reduction assays, *nifH* gene sequencing and qPCR, we evaluated how shifts in temperature and moisture influence nitrogenase activity and N_2_-fixing community structure. Our results showed that N_2_ fixation was highest in sites with greater precipitation and increased with both temperature and moisture. Cyanobacteria dominated N_2_-fixing communities, but currently unclassified bacteria also seemed to play a significant role, particularly at high temperatures. The number of cyanobacterial *nifH* copies tended to decrease with temperature, while the relative abundance of unclassified bacteria increased. These findings suggest that the N_2_-fixing activity, abundance and diversity of cyanobacteria associated with feather mosses in the subarctic will decline under warmer and drier conditions, potentially leading to a shift in the composition of feather moss-associated microbial communities in a warmer Arctic, with potential consequences for N input into the ecosystem.
