## Supplementary Table 2 for "Climate change impacts the structure and nitrogen-fixing activities of subarctic feather moss microbiomes across a precipitation gradient"

### Sheet: Sheet1
Supplementary Table 2. Pairwise differences in the alpha diversity of microbial communities associated with feather mosses from a precipitation gradient under different temperature and moisture conditions.
Provided are the p values obtained in Kruskal-Wallis tests. Significant differences (p < 0.05) are highlighted in bold.
Shannon entropy
Annual precipitation (mm)	300	800	1200
300	—
800	0.793815	—
1200	0.000586	0.005392	—
Temperature (°C)	5	15	25
5	—
15	0.872237	—
25	0.002732	0.008019	—
Moisture (%)	50	100	150
50	—
100	0.262033	—
150	0.087599	0.799696	—
Observed features
Annual precipitation (mm)	300	800	1200
300	—
800	9.5e-05	—
1200	0.803989	9e-05	—
Temperature (°C)	5	15	25
5	—
15	0.059091	—
25	0.175249	0.011583	—
Moisture (%)	50	100	150
50	—
100	0.039344	—
150	0.050986	0.686401	—
Pielou’s evenness
Annual precipitation (mm)	300	800	1200
300	—
800	0.132886	—
1200	1e-05	0.038424	—
Temperature (°C)	5	15	25
5	—
15	0.635354	—
25	0.002034	0.016595	—
Moisture (%)	50	100	150
50	—
100	0.310398	—
150	0.180012	0.934713	—
Faith’s phylogenetic diversity
Annual precipitation (mm)	300	800	1200
300	—
800	0.216299	—
1200	0.044364	0.797777	—
Temperature (°C)	5	15	25
5	—
15	0.33874	—
25	0.151687	0.057952	—
Moisture (%)	50	100	150
50	—
100	0.126060	—
150	0.206234	0.744676	—
