## Supplementary Table 3 for "Climate change impacts the structure and nitrogen-fixing activities of subarctic feather moss microbiomes across a precipitation gradient"

### Sheet: Sheet1
Supplementary Table 3. Pairwise differences in the beta diversity of microbial communities associated with feather mosses from a precipitation gradient under different temperature and moisture conditions.
Provided are p values from PERMANOVA tests. Significant differences (p < 0.05) are highlighted in bold.
Bray-Curtis dissimilarity
Annual precipitation (mm)	300	800	1200
300	—
800	0.001	—
1200	0.001	0.001	—
Temperature (°C)	5	15	25
5	—
15	0.027	—
25	0.001	0.001	—
Moisture (%)	50	100	150
50	—
100	0.067	—
150	0.001	0.006	—
Jaccard distance
Annual precipitation (mm)	300	800	1200
300	—
800	0.001	—
1200	0.001	0.001	—
Temperature (°C)	5	15	25
5	—
15	0.001	—
25	0.001	0.001	—
Moisture (%)	50	100	150
50	—
100	0.006	—
150	0.001	0.046	—
Weighted UniFrac
Annual precipitation (mm)	300	800	1200
300	—
800	0.043	—
1200	0.001	0.138	—
Temperature (°C)	5	15	25
5	—
15	0.046	—
25	0.004	0.001	—
Moisture (%)	50	100	150
50	—
100	0.24	—
150	0.001	0.001	—
Unweighted UniFrac
Annual precipitation (mm)	300	800	1200
300	—
800	0.001	—
1200	0.001	0.005	—
Temperature (°C)	5	15	25
5	—
15	0.011	—
25	0.001	0.001	—
Moisture (%)	50	100	150
50	—
100	0.002	—
150	0.001	0.337	—
